# Shifts in antimalarial drug policy since 2006 have rapidly selected *P. falciparum* resistance alleles in Angola

**DOI:** 10.1101/2020.09.29.310706

**Authors:** Emily R Ebel, Fátima Reis, Dmitri A Petrov, Sandra Beleza

**Affiliations:** Department of Biology, Stanford University, Stanford, CA 94305, United States of America; Department of Pediatrics – Infectious Disease, Stanford University School of Medicine, Stanford, CA 94305, United States of America; Hospital Regional de Cabinda, C5QW+XP Cabinda, Angola; Department of Genetics, University of Leicester, LE1 7RH, Leicester United Kingdom

**Keywords:** *Plasmodium falciparum*, Angola, chloroquine, lumefantrine, drug resistance, selection

## Abstract

**BACKGROUND:** *Plasmodium falciparum* resistance to chloroquine (CQ), the most widely used antimalarial drug, has historically posed a major threat to malaria control in Angola and throughout the world. Although Angola replaced CQ with artemisinin combination therapy (ACT) as a frontline treatment in 2006, malaria cases and deaths have recently been rising. CQ-resistance mutations may still be a contributing factor, given that (1) some also modulate resistance to ACT partner drugs and (2) ACT is not yet consistently implemented across Angola. It is important to continue monitoring all known resistance alleles in *P. falciparum*, but no studies have done so in Angola since 2012.

**METHODS:** We sampled *P. falciparum* DNA from the blood of 50 hospital patients in Cabinda, Angola in 2018. Each infection was genotyped for 13 alleles in the genes *crt, mdr1, dhps, dhfr*, and *kelch13*, which collectively confer resistance to six common drugs. To analyze frequency trajectories over time, we also collated *P. falciparum* genotype data published from across Angola in the last two decades.

**RESULTS:** The two most important alleles for CQ resistance, *crt* 72-76CVIET and *mdr1* 86Y, have both declined in frequency from respective highs of 98% in 1999 and 73% in 2003. However, the former remains at 71% frequency in this sample while the latter has dropped to just 7%. Of seven possible alleles for sulfadoxine-pyrimethamine (SP) resistance in *dhps* and *dhfr*, the average total number per isolate increased from 2.9 in 2004 to 4.4 in 2018. Finally, we detected no non-synonymous polymorphisms in *kelch13*, which is involved in artemisinin resistance in Southeast Asia.

**CONCLUSIONS:** Changes in drug policy in Angola since 2006 appear to have exerted strong selection on *P. falciparum* drug resistance alleles. Resistance to CQ is declining, but due to functional tradeoffs and novel selection at *mdr1* loci, resistance to ACT partner drugs appears to be rising. More haplotype-based studies at *mdr1* will be needed to understand the changing efficacy of multiple drugs. Finally, SP resistance has jumped rapidly since 2014, consistent with widespread use of intermittent SP treatment during pregnancy. These data can be used to support effective drug policy decisions in Angola.
