## Supplementary material for "Shifts in antimalarial drug policy since 2006 have rapidly selected *P. falciparum* resistance alleles in Angola": SI: Table S1.xlsx

### Sheet: Table 1
Protein	Position	Amino Acid	Drug Resistance	Role and linkage	Evidence
crt	76	T	CQ, AQ	Direct Found on 72-76 CVIET haplotype in Angola Found on 72-76 SVMNT haplotype elsewhere	Selected by CQ (1); associated with CQ treatment failure (2); associated with CQ recrudescence (3,4); associated with AQ recrudescence (4,5); SVMNT experienced a selective sweep in South America and PNG (6)
	76	K	LMF*	*Probably not direct; less costly than 76T in presence of LMF Found on 72-76 CVMNK haplotype in Angola	Selected by AL (7); less susceptible to LMF than 76T in an experimental cross (8)
mdr1	86	Y	CQ, AQ	Probably direct Greater effect when linked to 184Y and 1246Y in CQ/AQ setting Smaller effect than crt 76T in CQ setting	Selected by CQ (1, but see 4); associated with CQ and AQ failures (2); selected by AQ (4,9); 86-184-1246 YYY haplotype selected by AQ (9,10) and correlated with AQ recrudescence (3); 86-184-1246 YFD haplotype selected by AQ (9)
	86	N	LMF	Possibly direct Often linked to 184F and 1246D in LMF setting	Selected by AL (7,11); 86-184 NF haplotype associated with AL treatment failures, recrudescence, and reinfection (12); 86-184 NF haplotype selected by LF (8,13); 86-1246 ND haplotype selected by LF (8); 86-184-1246 NYD and NFD both selected by LF (14); 86-184-1246 haplotype NFD selected by AL (10)
	184	F	LMF, AQ*	LMF: Perhaps direct; often linked to 86N and 1246D *AQ: Probably not direct; often linked to 86Y; less costly than 184Y	Associated with LMF resistance (15); 86-184 NF haplotype selected by LMF (8,13); 86-184-1246 NFD haplotype selected by AL (10); 86-184-1246 YFD and YYY haplotypes both selected by AQ (9); less susceptible to AQ than 184Y (4)
	184	Y	none*	*Often linked to 86Y and 1246Y in AQ setting; more costly than 184F *Often linked to 86N in LMF settings *No direct role for CQ	Negatively selected by AQ (4); 86-184-1246 YFD and YYY haplotypes both selected by AQ (9); 86-184-1246 YYY haplotype selected by AQ (3,10); 86-184-1246 NYD and NFD haplotypes both selected by LF (14); 86-184 NY haplotype selected by LF (7)
	1246	Y	CQ, AQ	Probably direct Greater effect when linked to 86Y and 1246Y in CQ/AQ setting	Confers CQ resistance (16); selected by AQ (9); 86-184-1246 YYY haplotype YYY haplotype selected by AQ (9,10)
	1246	D	LMF	Possibly direct Often linked to 86N in LMF setting Linked to 86Y in AQ setting	Selected by AL (11); 86-184-1246 NFD haplotype selected by AL (10,12,17); 86-184-1246 NYD and NFD haplotypes both selected by LMF (14); 86-184-1246 YFD and YYY haplotypes both selected by AQ (9)
