## Supplementary material for "Shifts in antimalarial drug policy since 2006 have rapidly selected *P. falciparum* resistance alleles in Angola": SI: Table S2.xlsx

### Sheet: Sheet1
	pfcrt							pfdhfr
	primer source:	Gama et al., 2010						primer source:	Gama et al., 2011
	target:	amino acids 72-76						target:	amino acids 51, 59, 108
	crt-nest1							dhfr-nest1
	FWD	CCGTTAATAATAAATACACGCAG						FWD	TTTATGATGGAACAAGTCTGC
	REV	CGGATGTTACAAAACTATAGTTACC						REV	CTAGTATATACATCGCTAACA
		uL		°C	time	cycles			uL		°C	time	cycles
	10 uM FWD	0.25		94	30 s	1		10 uM FWD	0.6		94	30 s	1
	10 uM REV	0.25		94	30 s			10 uM REV	0.6		94	30 s
	gDNA	5		46	30 s	45		gDNA	5		46	30 s	28
	OneTaq Hot Start Master Mix	12.5		68	60 s			Phusion HF Master Mix	12.5		68	60 s
	H2O	7		68	5 m	1		H2O	6.3		68	5 m	1
	crt-nest2
	FWD	TGTGCTCATGTGTTTAAACTT						dhfr-nest2
	REV	CAAAACTATAGTTACCAATTTTG						FWD	TGATGGAACAAGTCTGCGACGTT
								REV	CTGGAAAAAATACATCACATTCATATG
		uL		°C	time	cycles
	10 uM FWD	0.6		98	30 s	1			uL		°C	time	cycles
	10 uM REV	0.6		98	10 s			10 uM FWD	0.6		98	30 s	1
	crt-nest1 product	5		55	30 s	30		10 uM REV	0.6		98	10 s
	Phusion HF Master Mix	12.5		72	30 s			dhfr-nest1 product	5		61	30 s	25
	H2O	6.3		72	10 m	1		Phusion HF Master Mix	12.5		72	30 s
								H2O	6.3		72	10 m	1
	pfmdr1-start
	primer source:	Gama et al., 2010						pfdhps
	target:	amino acids 86, 130, 184						primer source:	Gama et al., 2011
	mdr1-start							target:	amino acids 436, 437, 540, 581
	FWD	CCGTTTAAATGTTTACCTGCA						dhps-nest1
	REV	TTGCAACAGTTCTTATTCCCA						FWD	GATTCTTTTTCAGATGGAGG
								REV	TTCCTCATGTAATTCATCTGA
		uL		°C	time	cycles
	10 uM FWD	0.5		94	30 s				uL		°C	time	cycles
	10 uM REV	0.5		94	30 s			10 uM FWD	0.5		94	30 s	1
	gDNA	5		48	30 s	45		10 uM REV	0.5		94	30 s
	OneTaq Hot Start Master Mix	12.5		68	60 s			gDNA	5		45	30 s	40
	H2O	6.5		68	5 m			OneTaq Hot Start Master Mix	12.5		68	60 s
								H2O	6.5		68	5 m	1
	pfmdr1-end
	primer source:	Gama et al., 2010						dhps-nest2
	target:	amino acid 1246						FWD	AAC CTA AAC GTG CTG TTC AA
	mdr1-end							REV	AAT TGT GTG ATT TGT CCA CAA
	FWD	GCGGAGTTTTGCATTTAGTTC
	REV	CAATGTTGCATCTTCTCTTCCA							uL		°C	time	cycles
								10 uM FWD	0.25		94	30 s	1
		uL		°C	time	cycles		10 uM REV	0.25		94	30 s
	10 uM FWD	0.5		94	30 s	1		dhps-nest1 product	5		47	30 s	27
	10 uM REV	0.5		94	30 s			OneTaq Hot Start Master Mix	12.5		68	60 s
	gDNA	5		50	30 s	45		H2O	7		68	5 m	1
	OneTaq Hot Start Master Mix	12.5		68	60 s
	H2O	6.5		68	5 m	1
								pfkelch13
								primer source:	Talundzic et al., 2015
								target:	amino acids 578-580
								k13-nest1
								FWD	GCAAATAGTATCTCGAAT
								REV	CTGGGAACTAATAAAGAT
									uL		°C	time	cycles
								10 uM FWD	1.25		98	30 s
								10 uM REV	1.25		98	10 s
								gDNA	5		51	30 s	35
								Phusion HF Master Mix	12.5		72	30 s
								H2O	5		72	10 m
								k13-nest2
								FWD	GATAAACAAGGAAGAATATTCT
								REV	CGGAATCTAATATGTTATGTTCA
									uL		°C	time	cycles
								10 uM FWD	1.25		98	30 s	1
								10 uM REV	1.25		98	10 s
								k13-nest1 product	5		55	30 s	35
								Phusion HF Master Mix	12.5		72	30 s
								H2O	5		72	10 m	1
