## Supplementary material for "Shifts in antimalarial drug policy since 2006 have rapidly selected *P. falciparum* resistance alleles in Angola": SI: Table S3.xlsx

### Sheet: Sheet1
Sample	MDR 86	MDR 184	MDR 1246	CRT 72-76	DHFR 50	DHFR 51	DHFR 59 (WT C)	DHFR 108	DHPS 436	DHPS 437	DHPS 540	DHPS 581	K13 578-580	successes	MOI
C61876	N	F	poor quality sequence	poor quality sequence	C	I	R	N	PCR failed	PCR failed	PCR failed	PCR failed	AMC	7	1
C61930	N	Y	D	CVMNK	C	I	R	N	A/S	G	K	A	AMC	13	2
C62368	N	Y	D	poor quality sequence	C	I	R	N	S	G	E	A/G	AMC	12	2
C62490	N	F	poor quality sequence	poor quality sequence	poor quality sequence	poor quality sequence	poor quality sequence	poor quality sequence	S	G	K	A	AMC	7	1
PO5916	N	Y	D	poor quality sequence	C	I	R	N	S	G	K	A	AMC	12	1
PO5981	N	Y	D	CVIET	C	I	R	N	S	G	K	A	AMC	13	1
C64594	N	Y	D	CVMNK	C	I	R	N	S	G	E	A	AMC	13	1
C44608	N	Y/F het	D	CVIET	C	I	R	N	S	G	E	A	AMC	13	2
C64539	N	F	D	CVIET	C	I	R	N	S	G	K	A	AMC	13	1
C64546	N	F	D	CVMNK	C	I	R	N	S	G	K	A	AMC	13	1
C62628	N	Y	D	CVIET	C	I	R	N	S	G	E	A	AMC	13	1
C62633	N	F	D	CVIET	C	I	R	N	A	G	K	A	AMC	13	1
C63690	N	Y	D	CVIET	C/G	I	R	N	A	G	K	A	AMC	13	1
C64020	N	F	D	CVIET	C	I	R	N	S	G	E	A	AMC	13	1
C62714	N	F	D	CVMNK	C	I	R	N	A	G	K	G	AMC	13	1
C63425	N	Y	D	CVIET	C	I	R	N	PCR failed	PCR failed	E	A	AMC	11	1
C63437	N	Y	D	CVIET	C	I	R	N	S	G	E	A	AMC	13	1
C61921	N	Y	D	CVMNK	C	N/I	C/R	S/N	S	A/G	K	A	AMC	13	2
C61340	N	Y/F het	D	CVIET and minor CVMNK	C	I	R	N	S	SG	E/K het	A	AMC	13	2
C64034	Y	Y	D	CVIET	C	I	R	N	S	G	E	A	AMC	13	1
C64053	Y	F	D	CVIET	C	I	R	N	S	G	K	A	AMC	13	1
C64427	N	Y	D	CVMNK	C	I	R	N	S	G	E	A	AMC	13	1
C64068	N	Y/F het	D	CVIET	C	I	R	N	S	G	K	A/G	AMC	13	2
C64429	N	F	D	CVIET	C	I	R	N	S	G	K	A	AMC	13	1
C60871	N	F	D	CVMNK	C	I	R	N	S	G	K	A	AMC	13	1
C60894	N	Y/F het	D	CVIET/CVMNK het	C	I	R	N	A/S	G	K	A	AMC	13	2
P06040	N	F	D	CVIET	C	I	R	N	S	G	K	A	AMC	13	1
P06167	N	Y	D	CVIET	C	I	R	N	S	G	E	A	AMC	13	1
C64561	Y	Y	Y	poor quality sequence	C	I	R	N	S	G	E	A	AMC	12	1
C64591	N	Y	D	poor quality sequence	C	I	R	N	S	G	K	A/G	AMC	12	2
C64508	N	F	D	CVIET	C	I	R	N	A	G	K	A	AMC	13	1
C64533	N	F	D	CVIET	C	I	R	N	A	G	K	A/G	AMC	13	2
C64291	N	Y	D	CVMNK	C	I	R	N	S	G	E	A	AMC	13	1
C61294	N	Y	D	poor quality sequence	C	I	R	N	S	G	K	A	AMC	12	1
C61334	PCR failed	PCR failed	PCR failed	PCR failed	poor quality sequence	poor quality sequence	poor quality sequence	S/N	S	G	K	A	AMC	6	2
C64406	N	F	D	CVIET	C	I	R	N	S	G	K	A	AMC	13	1
C62880	PCR failed	PCR failed	PCR failed	PCR failed	poor quality sequence	I	R	S/N	PCR failed	PCR failed	PCR failed	PCR failed	AMC	4	1
C64027	N	Y	D	CVIET	C	I	R	N	A	G	K	A	AMC	13	1
C63804	N	F	D	CVIET	C	I	R	N	A/S	G	K	A	AMC	13	2
C64270	N	Y	D	CVMNK	C	I	R	N	S	G	E	A	AMC	13	1
C62939	N	F	D	CVMNK	C	I	C	N	A	G	K	A	AMC	13	1
C63132	N	Y	D	CVIET	C	I	R	N	S	G	K	A	AMC	13	1
C63172	N	Y	D	CVIET	C	I	R	N	S	G	K	A	AMC	13	1
C63365	N	F	poor quality sequence	CVIET	C	I	R	N	S	G	E	A	AMC	12	1
C63392	N	Y	D	PCR not attempted	C	I	R	N	A	G	K	A	AMC	12	1
C63410	PCR failed	PCR failed	D	CVIET	C	I	C/R	N	S	G	K	A	AMC	11	2
C61054	N	Y	D	CVIET	poor quality sequence	poor quality sequence	poor quality sequence	poor quality sequence	S	G	K	A	AMC	9	1
C61186	N	Y	poor quality sequence	CVIET	C	I	R	N	S	G	K	A	AMC	12	1
C60897	N	F	D	CVIET	C	I	R	N	A/S	G	K	A	AMC	13	2
C61052	PCR failed	PCR failed	poor quality sequence	PCR failed	poor quality sequence	poor quality sequence	poor quality sequence	poor quality sequence	S	G	K	A	AMC	5	1
